# Succession of physiological stages hallmarks the transcriptomic response of fungus *Aspergillus niger* to lignocellulose

**DOI:** 10.1101/806356

**Authors:** Jolanda M. van Munster, Paul Daly, Martin J. Blythe, Roger Ibbett, Matt Kokolski, Sanyasi Gaddipati, Erika Lindquist, Vasanth R. Singan, Kerrie W. Barry, Anna Lipzen, Chew Yee Ngan, Christopher J. Petzold, Leanne Jade G. Chan, Mikko Arvas, Roxane Raulo, Steven T. Pullan, Stéphane Delmas, Igor V. Grigoriev, Gregory A. Tucker, Blake A. Simmons, David B. Archer

## Abstract

**Background:** Understanding how fungi degrade lignocellulose is a cornerstone of improving renewables-based biotechnology, in particular for the production of hydrolytic enzymes. Considerable progress has been made in investigating fungal degradation during time-points where CAZyme expression peaks. However, a robust understanding of the fungal survival strategies over its life time on lignocellulose is thereby missed. Here we aimed to uncover the physiological responses of the biotechnological workhorse and enzyme producer *Aspergilllus niger* over its life time to six substrates important for biofuel production.

**Results:** We analysed the response of *A. niger* to the feedstock *Miscanthus* and compared it with our previous study on wheat straw, alone or in combination with hydrothermal or ionic liquid feedstock pretreatments. Conserved (substrate-independent) metabolic responses as well as those affected by pretreatment and feedstock were identified via multivariate analysis of genome-wide transcriptomics combined with targeted transcript and protein analyses and mapping to a metabolic model. Initial exposure to all substrates increased fatty acid beta-oxidation and lipid metabolism transcripts. In a strain carrying a deletion of the ortholog of the *Aspergillus nidulans* fatty acid beta-oxidation transcriptional regulator *farA*, there was a reduction in expression of selected lignocellulose degradative CAZyme-encoding genes suggesting that beta-oxidation contributes to adaptation to lignocellulose. Mannan degradation expression was wheat straw feedstock-dependent and pectin degradation was higher on the untreated substrates. In the later life stages, known and novel secondary metabolite gene clusters were activated, which are of high interest due to their potential to synthesize bioactive compounds.

**Conclusion:** In this study, which includes the first transcriptional response of Aspergilli to *Miscanthus*, we highlighted that life time as well as substrate composition and structure (via variations in pretreatment and feedstock) influence the fungal responses to lignocellulose. We also demonstrated that the fungal response contains physiological stages that are conserved across substrates and are typically found outside of the conditions with high CAZyme expression, as exemplified by the stages that are dominated by lipid and secondary metabolism.
