## Supplemental Table 5 for "Succession of physiological stages hallmarks the transcriptomic response of fungus *Aspergillus niger* to lignocellulose"

### Sheet: Miscanthus v Wheat straw
Table S5_CAZyme analysis. Plant polysaccharide active CAZymes induced on straw and miscanthus feedstocks, with induced is DESeq padj < 0.05, FPKM of ≥ 50 on lignocellulose and log2 FC of ≥ 3
Induced genes					Genes at intersections of VENN diagram	Gene ID	CAZy family
Miscanthus	Wheat Straw				[Miscanthus]:	An04g06920.Aspni5_214233	GH31
An02g00610.Aspni5_52111	An02g00610.Aspni5_52111					An08g11070.Aspni5_198063	GH32
An04g06920.Aspni5_214233	An01g10350.Aspni5_46429					An06g00170.Aspni5_37736	GH27-CBM13
An09g00260.Aspni5_212736	An14g01770.Aspni5_210981					An01g06620.Aspni5_170172	GH78
An01g00330.Aspni5_206387	An03g06740.Aspni5_191158				[Straw]:	An11g06540.Aspni5_138876	GH2
An08g10780.Aspni5_122978	An06g00290.Aspni5_177434					An04g09700.Aspni5_46065	GH28
An01g01870.Aspni5_206333	An16g02760.Aspni5_184037					An05g02440.Aspni5_43957	GH28
An14g01770.Aspni5_210981	An14g01130.Aspni5_210947					An11g04040.Aspni5_178172	GH28
An15g02300.Aspni5_200605	An09g01190.Aspni5_203143					An12g00950.Aspni5_189722	GH28
An03g01050.Aspni5_194447	An18g05940.Aspni5_187227					An02g12505.Aspni5_174365	CE8
An17g00520.Aspni5_129891	An16g00540.Aspni5_53702					An12g02540.Aspni5_43784	GH61
An06g00290.Aspni5_177434	An09g00260.Aspni5_212736					An15g04900.Aspni5_182430	GH61-CBM1
An18g05940.Aspni5_187227	An01g00330.Aspni5_206387					An14g02920.Aspni5_41703	GH105
An01g09960.Aspni5_205670	An15g02300.Aspni5_200605				[Miscanthus] and [Straw]:	An02g00610.Aspni5_52111	GH2
An03g03740.Aspni5_213437	An09g03300.Aspni5_43342					An09g00260.Aspni5_212736	GH36
An04g03170.Aspni5_131747	An08g01710.Aspni5_38549					An01g00330.Aspni5_206387	GH51
An11g00200.Aspni5_179265	An09g02160.Aspni5_189254					An08g10780.Aspni5_122978	GH43-CBM35
An18g03570.Aspni5_56782	An11g06080.Aspni5_208871					An01g01870.Aspni5_206333	GH74-CBM1
An01g10930.Aspni5_119858	An01g01870.Aspni5_206333					An14g01770.Aspni5_210981	GH3
An01g12150.Aspni5_51764	An04g03170.Aspni5_131747					An15g02300.Aspni5_200605	GH54-CBM42
An02g10550.Aspni5_197735	An12g01850.Aspni5_212893					An03g01050.Aspni5_194447	GH5-16
An15g03550.Aspni5_182100	An11g00200.Aspni5_179265					An17g00520.Aspni5_129891	GH3
An18g04100.Aspni5_202490	An02g10550.Aspni5_197735					An06g00290.Aspni5_177434	GH35
An08g01710.Aspni5_38549	An15g03550.Aspni5_182100					An18g05940.Aspni5_187227	GH53
An03g00940.Aspni5_57436	An11g02100.Aspni5_140573					An01g09960.Aspni5_205670	GH3
An01g00780.Aspni5_52071	An18g04100.Aspni5_202490					An03g03740.Aspni5_213437	GH1
An15g04550.Aspni5_183088	An07g08940.Aspni5_135787					An04g03170.Aspni5_131747	GH1
An01g03340.Aspni5_52011	An01g04880.Aspni5_55419					An11g00200.Aspni5_179265	GH3
An14g02760.Aspni5_211053	An17g00300.Aspni5_50997					An18g03570.Aspni5_56782	GH3
An01g04560.Aspni5_125000	An07g08950.Aspni5_209376					An01g10930.Aspni5_119858	GH31
An01g04880.Aspni5_55419	An03g03740.Aspni5_213437					An01g12150.Aspni5_51764	GH35
An08g01900.Aspni5_47677	An18g03570.Aspni5_56782					An02g10550.Aspni5_197735	GH43
An09g01190.Aspni5_203143	An01g12150.Aspni5_51764					An15g03550.Aspni5_182100	GH43
An03g00960.Aspni5_55136	An01g11660.Aspni5_51773					An18g04100.Aspni5_202490	GH5-9
An14g05800.Aspni5_56619	An12g02220.Aspni5_54490					An08g01710.Aspni5_38549	GH51
An07g09330.Aspni5_53159	An03g00940.Aspni5_57436					An03g00940.Aspni5_57436	GH10
An01g11660.Aspni5_51773	An01g00780.Aspni5_52071					An01g00780.Aspni5_52071	GH11
An12g02550.Aspni5_43785	An15g04550.Aspni5_183088					An15g04550.Aspni5_183088	GH11
An12g05010.Aspni5_211544	An01g03340.Aspni5_52011					An01g03340.Aspni5_52011	GH12
An07g08940.Aspni5_135787	An14g02760.Aspni5_211053					An14g02760.Aspni5_211053	GH12
An11g02100.Aspni5_140573	An01g04560.Aspni5_125000					An01g04560.Aspni5_125000	GH16
An07g08950.Aspni5_209376	An01g09960.Aspni5_205670					An01g04880.Aspni5_55419	GH31
An01g11670.Aspni5_205580	An17g00520.Aspni5_129891					An08g01900.Aspni5_47677	GH43
An08g01760.Aspni5_133986	An08g01900.Aspni5_47677					An09g01190.Aspni5_203143	GH43
An12g04610.Aspni5_211595	An01g11670.Aspni5_205580					An03g00960.Aspni5_55136	GH62
An09g02160.Aspni5_189254	An08g01760.Aspni5_133986					An14g05800.Aspni5_56619	GH67
An14g01130.Aspni5_210947	An12g04610.Aspni5_211595					An07g09330.Aspni5_53159	GH7
An11g06080.Aspni5_208871	An03g00960.Aspni5_55136					An01g11660.Aspni5_51773	GH7-CBM1
An17g00300.Aspni5_50997	An14g05800.Aspni5_56619					An12g02550.Aspni5_43785	CE1
An16g02760.Aspni5_184037	An07g09330.Aspni5_53159					An12g05010.Aspni5_211544	CE1
An09g00120.Aspni5_51662	An12g02550.Aspni5_43785					An07g08940.Aspni5_135787	CE16
An12g02220.Aspni5_54490	An12g05010.Aspni5_211544					An11g02100.Aspni5_140573	GH1
An08g11070.Aspni5_198063	An09g00120.Aspni5_51662					An07g08950.Aspni5_209376	GH5-5
An12g07500.Aspni5_42184	An02g11150.Aspni5_207264					An01g11670.Aspni5_205580	GH5-5-CBM1
An10g00870.Aspni5_45021	An11g06540.Aspni5_138876					An08g01760.Aspni5_133986	GH6
An03g06740.Aspni5_191158	An04g09690.Aspni5_214857					An12g04610.Aspni5_211595	GH61
An18g04800.Aspni5_42916	An08g10780.Aspni5_122978					An09g02160.Aspni5_189254	CE12
An02g02540	An03g01050.Aspni5_194447					An14g01130.Aspni5_210947	PL4
An14g04370.Aspni5_41815	An18g04800.Aspni5_42916					An11g06080.Aspni5_208871	GH3
An06g00170.Aspni5_37736	An01g10930.Aspni5_119858					An17g00300.Aspni5_50997	GH3
An02g11890.Aspni5_52418	An02g02540					An16g02760.Aspni5_184037	GH95
An01g06620.Aspni5_170172	An12g07500.Aspni5_42184					An09g00120.Aspni5_51662	CE1
An01g10350.Aspni5_46429	An14g04370.Aspni5_41815					An12g02220.Aspni5_54490	CBM1-GH6
An04g09690.Aspni5_214857	An04g09700.Aspni5_46065					An12g07500.Aspni5_42184	GH28
An02g11150.Aspni5_207264	An05g02440.Aspni5_43957					An10g00870.Aspni5_45021	PL1
An12g01850.Aspni5_212893	An11g04040.Aspni5_178172					An03g06740.Aspni5_191158	GH28
An01g11520.Aspni5_141677	An12g00950.Aspni5_189722					An18g04800.Aspni5_42916	GH78
An05g01320.Aspni5_50378	An14g05820.Aspni5_41910					An02g02540	CE16
An14g05820.Aspni5_41910	An02g11890.Aspni5_52418					An14g04370.Aspni5_41815	PL1
An09g03300.Aspni5_43342	An02g12505.Aspni5_174365					An02g11890.Aspni5_52418	GH79
An16g00540.Aspni5_53702	An12g02540.Aspni5_43784					An01g10350.Aspni5_46429	GH35
	An15g04900.Aspni5_182430					An04g09690.Aspni5_214857	CE8
	An14g02920.Aspni5_41703					An02g11150.Aspni5_207264	GH27
	An01g11520.Aspni5_141677					An12g01850.Aspni5_212893	GH2
	An10g00870.Aspni5_45021					An01g11520.Aspni5_141677	GH28
	An05g01320.Aspni5_50378					An05g01320.Aspni5_50378	GH5-7
						An14g05820.Aspni5_41910	GH35
						An09g03300.Aspni5_43342	GH31
						An16g00540.Aspni5_53702	GH95

### Sheet: Miscanthus pretreatments
Table S5_CAZyme analysis. Plant polysaccharide active CAZymes induced on miscanthus feedstock, comparing untreated and pretreatments, with induced is DESeq padj < 0.05, FPKM of ≥ 50 on lignocellulose and log2 FC of ≥ 3
Induced genes				Genes at intersections of VENN diagram	Gene ID	CAZy family
KMM (65)	ILM (59)	HTM (56)		[KMM]:	An08g11070.Aspni5_198063	GH32
An02g00610.Aspni5_52111	An02g00610.Aspni5_52111	An03g03740.Aspni5_213437			An12g07500.Aspni5_42184	GH28
An04g06920.Aspni5_214233	An04g06920.Aspni5_214233	An04g03170.Aspni5_131747			An10g00870.Aspni5_45021	PL1
An09g00260.Aspni5_212736	An01g10350.Aspni5_46429	An03g00940.Aspni5_57436			An03g06740.Aspni5_191158	GH28
An01g00330.Aspni5_206387	An01g06620.Aspni5_170172	An01g00780.Aspni5_52071			An18g04800.Aspni5_42916	GH78
An08g11070.Aspni5_198063	An04g03170.Aspni5_131747	An01g03340.Aspni5_52011			An02g02540	CE16
An08g10780.Aspni5_122978	An11g00200.Aspni5_179265	An01g09960.Aspni5_205670			An14g04370.Aspni5_41815	PL1
An01g01870.Aspni5_206333	An14g01770.Aspni5_210981	An11g00200.Aspni5_179265			An06g00170.Aspni5_37736	GH27-CBM13
An14g01770.Aspni5_210981	An01g10930.Aspni5_119858	An11g06080.Aspni5_208871			An02g11890.Aspni5_52418	GH79
An15g02300.Aspni5_200605	An09g00260.Aspni5_212736	An18g03570.Aspni5_56782		[ILM]:	An02g11150.Aspni5_207264	GH27
An03g01050.Aspni5_194447	An18g04100.Aspni5_202490	An01g04880.Aspni5_55419			An12g01850.Aspni5_212893	GH2
An01g06620.Aspni5_170172	An03g03740.Aspni5_213437	An01g10930.Aspni5_119858		[KMM] and [ILM]	An01g06620.Aspni5_170172	GH78
An01g11520.Aspni5_141677	An11g06080.Aspni5_208871	An01g12150.Aspni5_51764			An01g10350.Aspni5_46429	GH35
An12g07500.Aspni5_42184	An18g03570.Aspni5_56782	An08g01900.Aspni5_47677			An04g09690.Aspni5_214857	CE8
An17g00520.Aspni5_129891	An01g12150.Aspni5_51764	An09g01190.Aspni5_203143		[ILM] and [HTM]:	An14g05820.Aspni5_41910	GH35
An01g10350.Aspni5_46429	An02g10550.Aspni5_197735	An15g03550.Aspni5_182100			An09g03300.Aspni5_43342	GH31
An06g00290.Aspni5_177434	An09g01190.Aspni5_203143	An15g02300.Aspni5_200605			An16g00540.Aspni5_53702	GH95
An18g05940.Aspni5_187227	An15g03550.Aspni5_182100	An08g01760.Aspni5_133986		[KMM] and [HTM]:	An01g11520.Aspni5_141677	GH28
An01g09960.Aspni5_205670	An01g00330.Aspni5_206387	An03g00960.Aspni5_55136			An05g01320.Aspni5_50378	GH5-7
An03g03740.Aspni5_213437	An08g01710.Aspni5_38549	An14g05800.Aspni5_56619		[KMM] and [ILM] and [HTM]:	An02g00610.Aspni5_52111	GH2
An04g03170.Aspni5_131747	An15g02300.Aspni5_200605	An07g09330.Aspni5_53159			An04g06920.Aspni5_214233	GH31
An11g00200.Aspni5_179265	An01g11660.Aspni5_51773	An01g11660.Aspni5_51773			An09g00260.Aspni5_212736	GH36
An18g03570.Aspni5_56782	An11g02100.Aspni5_140573	An12g02550.Aspni5_43785			An01g00330.Aspni5_206387	GH51
An01g10930.Aspni5_119858	An01g04560.Aspni5_125000	An12g05010.Aspni5_211544			An08g10780.Aspni5_122978	GH43-CBM35
An01g12150.Aspni5_51764	An06g00290.Aspni5_177434	An11g02100.Aspni5_140573			An01g01870.Aspni5_206333	GH74-CBM1
An02g10550.Aspni5_197735	An14g05820.Aspni5_41910	An15g04550.Aspni5_183088			An14g01770.Aspni5_210981	GH3
An15g03550.Aspni5_182100	An16g02760.Aspni5_184037	An14g02760.Aspni5_211053			An15g02300.Aspni5_200605	GH54-CBM42
An18g04100.Aspni5_202490	An09g02160.Aspni5_189254	An01g04560.Aspni5_125000			An03g01050.Aspni5_194447	GH5-16
An08g01710.Aspni5_38549	An07g08940.Aspni5_135787	An01g11520.Aspni5_141677			An17g00520.Aspni5_129891	GH3
An03g00940.Aspni5_57436	An14g01130.Aspni5_210947	An17g00300.Aspni5_50997			An06g00290.Aspni5_177434	GH35
An01g00780.Aspni5_52071	An12g02220.Aspni5_54490	An17g00520.Aspni5_129891			An18g05940.Aspni5_187227	GH53
An15g04550.Aspni5_183088	An03g00940.Aspni5_57436	An02g10550.Aspni5_197735			An01g09960.Aspni5_205670	GH3
An01g03340.Aspni5_52011	An01g00780.Aspni5_52071	An07g08950.Aspni5_209376			An03g03740.Aspni5_213437	GH1
An14g02760.Aspni5_211053	An15g04550.Aspni5_183088	An18g04100.Aspni5_202490			An04g03170.Aspni5_131747	GH1
An01g04560.Aspni5_125000	An01g03340.Aspni5_52011	An01g11670.Aspni5_205580			An11g00200.Aspni5_179265	GH3
An01g04880.Aspni5_55419	An14g02760.Aspni5_211053	An12g04610.Aspni5_211595			An18g03570.Aspni5_56782	GH3
An08g01900.Aspni5_47677	An02g11150.Aspni5_207264	An01g01870.Aspni5_206333			An01g10930.Aspni5_119858	GH31
An09g01190.Aspni5_203143	An01g09960.Aspni5_205670	An09g00120.Aspni5_51662			An01g12150.Aspni5_51764	GH35
An03g00960.Aspni5_55136	An17g00300.Aspni5_50997	An09g02160.Aspni5_189254			An02g10550.Aspni5_197735	GH43
An14g05800.Aspni5_56619	An17g00520.Aspni5_129891	An07g08940.Aspni5_135787			An15g03550.Aspni5_182100	GH43
An07g09330.Aspni5_53159	An01g04880.Aspni5_55419	An14g01130.Aspni5_210947			An18g04100.Aspni5_202490	GH5-9
An01g11660.Aspni5_51773	An09g03300.Aspni5_43342	An09g03300.Aspni5_43342			An08g01710.Aspni5_38549	GH51
An12g02550.Aspni5_43785	An08g01900.Aspni5_47677	An08g01710.Aspni5_38549			An03g00940.Aspni5_57436	GH10
An12g05010.Aspni5_211544	An08g10780.Aspni5_122978	An06g00290.Aspni5_177434			An01g00780.Aspni5_52071	GH11
An07g08940.Aspni5_135787	An03g01050.Aspni5_194447	An03g01050.Aspni5_194447			An15g04550.Aspni5_183088	GH11
An10g00870.Aspni5_45021	An07g08950.Aspni5_209376	An18g05940.Aspni5_187227			An01g03340.Aspni5_52011	GH12
An11g02100.Aspni5_140573	An18g05940.Aspni5_187227	An16g00540.Aspni5_53702			An14g02760.Aspni5_211053	GH12
An03g06740.Aspni5_191158	An01g11670.Aspni5_205580	An16g02760.Aspni5_184037			An01g04560.Aspni5_125000	GH16
An07g08950.Aspni5_209376	An08g01760.Aspni5_133986	An12g02220.Aspni5_54490			An01g04880.Aspni5_55419	GH31
An01g11670.Aspni5_205580	An12g04610.Aspni5_211595	An05g01320.Aspni5_50378			An08g01900.Aspni5_47677	GH43
An08g01760.Aspni5_133986	An03g00960.Aspni5_55136	An14g05820.Aspni5_41910			An09g01190.Aspni5_203143	GH43
An12g04610.Aspni5_211595	An14g05800.Aspni5_56619	An08g10780.Aspni5_122978			An03g00960.Aspni5_55136	GH62
An09g02160.Aspni5_189254	An07g09330.Aspni5_53159	An14g01770.Aspni5_210981			An14g05800.Aspni5_56619	GH67
An14g01130.Aspni5_210947	An01g01870.Aspni5_206333	An01g00330.Aspni5_206387			An07g09330.Aspni5_53159	GH7
An04g09690.Aspni5_214857	An16g00540.Aspni5_53702	An02g00610.Aspni5_52111			An01g11660.Aspni5_51773	GH7-CBM1
An11g06080.Aspni5_208871	An12g02550.Aspni5_43785	An04g06920.Aspni5_214233			An12g02550.Aspni5_43785	CE1
An17g00300.Aspni5_50997	An12g05010.Aspni5_211544	An09g00260.Aspni5_212736			An12g05010.Aspni5_211544	CE1
An05g01320.Aspni5_50378	An09g00120.Aspni5_51662				An07g08940.Aspni5_135787	CE16
An18g04800.Aspni5_42916	An04g09690.Aspni5_214857				An11g02100.Aspni5_140573	GH1
An16g02760.Aspni5_184037	An12g01850.Aspni5_212893				An07g08950.Aspni5_209376	GH5-5
An09g00120.Aspni5_51662					An01g11670.Aspni5_205580	GH5-5-CBM1
An02g02540					An08g01760.Aspni5_133986	GH6
An14g04370.Aspni5_41815					An12g04610.Aspni5_211595	GH61
An12g02220.Aspni5_54490					An09g02160.Aspni5_189254	CE12
An06g00170.Aspni5_37736					An14g01130.Aspni5_210947	PL4
An02g11890.Aspni5_52418					An11g06080.Aspni5_208871	GH3
					An17g00300.Aspni5_50997	GH3
					An16g02760.Aspni5_184037	GH95
					An09g00120.Aspni5_51662	CE1
					An12g02220.Aspni5_54490	CBM1-GH6

### Sheet: 9h and 12h transcription levels
Table S5_CAZyme analysis. Plant polysaccharide active CAZymes induced on straw and miscanthus feedstocks, with induced is DESeq padj < 0.05, FPKM of ≥ 50 on lignocellulose and log2 FC of ≥ 3. Activities are indicated.
						FPKM under condition								induced?
Gene	Signal peptide	CAZy family	Enzyme	activity	Description	Glu	KMM 9h	KMM 12h	ILM 9h	ILM 12h	HTM 9h	HTM 12h		KMM 9h	KMM 12h	ILM 9h	ILM 12h	HTM 9h	HTM 12h
An01g00330.Aspni5_206387	1	GH51	AbfA	pectin	Alpha-L-arabinofuranosidase, involved in degradation of hemicellulosic component L-araban; glycosylated	4.28667	54.8667	31.1967	469.253	88.0167	40.1667	8.48333		1	0	1	1	1	0
An01g00780.Aspni5_52071	1	GH11	XynB	hemicellulose	Secreted endo-1,4-xylanase; glycoside hydrolase family 11; highly expressed on xylose; expression repressed by tunicamycin and DTT; XlnR regulated	7.48	65.8767	267.09	5105.44	3001.32	4569.7	3084.24		1	1	1	1	1	1
An01g01870.Aspni5_206333	1	GH74-CBM1	EglC	hemicellulose	Avicelase III	24.1767	32.05	87.6967	1314.14	1386.72	253.357	568.723		0	0	1	1	1	1
An01g03340.Aspni5_52011	1	GH12		hemicellulose	Xyloglucan-specific endo-beta-1,4-glucanase	16.4667	158.933	657.767	1645.58	864.77	1910.63	1254		1	1	1	1	1	1
An01g04560.Aspni5_125000	1	GH16		cellulose	Beta-glucanase	7.41667	271.757	1554.54	41.68	43.9	665.623	1985.8		1	1	0	0	1	1
An01g04880.Aspni5_55419	0	GH31	AxlB	hemicellulose	Putative alpha-glucosidase	10.7867	121.307	208.333	51.9233	49.3867	442.573	463.993		1	1	0	0	1	1
An01g06620.Aspni5_170172	1	GH78		pectin	Ortholog(s) have rhamnogalacturonan acetylesterase activity and role in pectin catabolic process	12.0267	112.99	84.9767	10.1667	12.3033	44.6567	49.0933		1	0	0	0	0	0
An01g09960.Aspni5_205670	1	GH3	XlnD	hemicellulose	Secreted beta-D-xylosidase involved in degradation of xylan; abundantly expressed on xylose and arabinose; XlnR regulated	1.61333	30.8167	70.3567	401.13	198.117	985.19	287.93		1	1	1	1	1	1
An01g10350.Aspni5_46429	1	GH35	LacB	pectin	Beta-galactosidase	6.51333	68.36	51.97	5.44	3.05667	22.5967	12.0933		1	0	0	0	0	0
An01g10930.Aspni5_119858	1	GH31	AgdB	starch	Putative alpha-glucosidase; AmyR dependant induction on maltose	56.9933	555.363	417.783	52.0733	46.9333	178.263	228.373		1	0	0	0	0	0
An01g11520.Aspni5_141677	1	GH28	PgaI	pectin	Polygalacturonase, one of two in A. niger	3.39	51.46	133.997	4.95333	4.58	109.613	51.03		1	1	0	0	1	1
An01g11660.Aspni5_51773	1	GH7-CBM1	CbhB	cellulose	Putative cellobiohydrolase B; XlnR regulated	10.6233	1045.12	1034.43	427.03	975.427	3419.19	6123.02		1	1	1	1	1	1
An01g11670.Aspni5_205580	1	GH5-5-CBM1		cellulose	Endoglucanase A	4.65	84.17	205.703	229.823	430.403	968.137	2425.4		1	1	1	1	1	1
An01g12150.Aspni5_51764	1	GH35	LacA	pectin	Secreted, thermostable beta-galactosidase; XlnR regulated	1.62	432.77	458.59	358.363	116.727	313.107	103.68		1	1	1	1	1	1
An02g02540	1	CE16	PaeA	pectin	Putative pectin acetylesterase; predicted signal peptide secretion sequence	4.21667	44.9633	100.003	3.09	2.66333	30.21	12.9767		1	1	0	0	0	0
An02g10550.Aspni5_197735	1	GH43	AbnC	pectin	Putative endo-alpha-1,5-arabinanase; abundantly expressed on d-maltose	74.2167	2667.08	4032.12	389.097	386.69	1406.13	2828.14		1	1	0	0	1	1
An02g11150.Aspni5_207264	1	GH27	AglB	hemicellulose	Putative alpha-galactosidase variant B; expression is induced on xylan; XlnR regulated	177.23	73.4433	108.873	1220.23	844.543	276.563	174.547		0	0	0	0	0	0
An03g00940.Aspni5_57436	1	GH10	XynA	hemicellulose	Endo-1,4-beta-xylanase, member of glycosyl hydrolase family 10; abundantly expressed on d-xylose; XlnR regulated	10.6033	116.97	392.907	17174.9	7711.44	10441.8	4044.59		1	1	1	1	1	1
An03g00960.Aspni5_55136	1	GH62	AxhA	hemicellulose	1,4-beta-D-arabinoxylan arabinofuranohydrolase; abundantly expressed on d-xylose; carbon catabolite repressed by D-glucose; XlnR regulated	15.17	388.857	914.113	16121.9	7784.76	13351.1	5183.07		1	1	1	1	1	1
An03g01050.Aspni5_194447	1	GH5-16		β-1,6-galactan in arabinogalactan proteins	Endo-beta-1,4-glucanase	31.53	125.4	133.153	1458.94	707.597	110.24	42.05		0	0	1	1	0	0
An03g03740.Aspni5_213437	0	GH1		cellulose	Beta-glucosidase	28.1767	223.943	200.15	76.01	308.557	267.097	626.023		0	0	0	1	1	1
An03g06740.Aspni5_191158	1	GH28	PgxB	pectin	Putative exopolygalacturonase B; predicted signal peptide secretion sequence	0.826667	221.717	277.71	2.46	3.25333	47.1467	26.9133		1	1	0	0	1	1
An04g03170.Aspni5_131747	1	GH1		cellulose	Putative beta-glucosidase	0.413333	373.163	225.85	0.66	0.7	248.08	177.1		1	1	0	0	1	1
An04g09690.Aspni5_214857	1	CE8	PmeB	pectin	Pectin methylesterase	4.35333	17.4733	97.1767	56.71	46.97	31.7733	9.75		0	1	1	1	0	0
An05g01320.Aspni5_50378	1	GH5-7	Man5A	hemicellulose	Acidophilic endo-1,4-beta-D-mannanase involved in mannan degradation	14.9667	37.5633	57.98	17.84	19.4	29.6733	58.67		0	0	0	0	0	0
An06g00290.Aspni5_177434	1	GH35	LacC	pectin	Beta-galactosidase	0.78	101.163	113.03	5.95667	2.64333	56.2533	15.9067		1	1	0	0	1	1
An07g08940.Aspni5_135787	1	CE16	PaeB	pectin	Has domain(s) with predicted hydrolase activity, hydrolase activity, acting on ester bonds activity and role in lipid metabolic process	1.13667	148.13	406.953	30.68	12.8133	331.627	208.19		1	1	1	1	1	1
An07g08950.Aspni5_209376	1	GH5-5	EglC/EglB	cellulose	Heat- and alkaline-stable endoglucanase; specific for substrates with beta-1,3 and beta-1,4 linkages; enzyme highly active against xyloglucan; transcription positively regulated by XlnR	2.10667	153.123	375.137	305.077	79.1133	1113.51	866.62		1	1	1	1	1	1
An07g09330.Aspni5_53159	1	GH7	CbhA	cellulose	Putative cellobiohydrolase; XlnR regulated	36.4833	637.483	2763.51	5418.35	3335.22	9907.11	13500.2		1	1	1	1	1	1
An08g01710.Aspni5_38549	0	GH51	AbfC	pectin	Putative arabinofuranosidase	11.0167	181.59	152.14	108.217	46.4733	121.507	35.13		1	1	1	0	1	0
An08g01760.Aspni5_133986	1	GH6		cellulose	Putative cellulase; exocellobiohydrolase	6.31	123.083	435.4	4343.26	1785.47	3481.25	2793.86		1	1	1	1	1	1
An08g01900.Aspni5_47677	1	GH43		hemicellulose	Putative xylan beta-xylosidase; abundantly expressed on d-xylose	1.62667	56.7733	94.4167	882.153	302.863	347.807	146.52		1	1	1	1	1	1
An08g10780.Aspni5_122978	1	GH43-CBM35	GbgA	pectin	Has domain(s) with predicted hydrolase activity, hydrolyzing O-glycosyl compounds activity and role in carbohydrate metabolic process	50.4867	146.263	195.92	511.447	246.69	106.223	25.8367		0	0	1	0	0	0
An08g11070.Aspni5_198063	1	GH32	SucA	Inulin	Secreted invertase; extracellular fructofuranosidase; important as biocatalyst to derive fructooligosaccharides	0.28	58.3467	32.0333	0.526667	0.516667	2.37333	1.39		1	1	0	0	1	0
An09g00120.Aspni5_51662	1	CE1	FaeA	ferulate	Feruloyl esterase; xylanolytic protein most highly expressed at the periphery of colonies; repressed by glucose, induced by xylose; S92A/D174A residues required for thermostability; expression increased by free ferulic acid; XlnR regulated	3.12667	36.31	133.7	4157.58	2619.85	2666.84	1849.03		1	1	1	1	1	1
An09g01190.Aspni5_203143	1	GH43	AbnA	pectin	Endo-l,5-alpha-L-arabinase, secreted enzyme involved in degradation of hemicellulosic component L-araban	0.44	767.88	1101.25	64.2367	10.72	213.13	77.85		1	1	1	1	1	1
An09g02160.Aspni5_189254	1	CE12	RgaeA	pectin	Ortholog(s) have rhamnogalacturonan acetylesterase activity and role in pectin catabolic process	1.02333	412.65	837.307	1.06333	0.7	144.993	72.3067		1	1	0	0	1	1
An09g03300.Aspni5_43342	1	GH31	AxlA	hemicellulose	Secreted alpha-xylosidase; highly expressed on xylose	25.4633	21.1833	25.7533	301.657	133.393	102.067	38.1033		0	0	1	0	0	0
An10g00870.Aspni5_45021	1	PL1	PlyA	pectin	Pectate lyase A, pectin depolymerizing enzyme; requires Ca2+ for activity; exists in N-glycosylated and unmodified forms with identical specific activity; transcriptionally induced on galacturonic acid	1.34	128.827	485.423	10.77	11.2833	35.5233	31.1333		1	1	1	1	1	1
An11g00200.Aspni5_179265	1	GH3		cellulose	Putative beta-glucosidase precursor	5.76	3160.92	2006.39	16.73	10.2467	3159.2	2349.87		1	1	0	0	1	1
An11g02100.Aspni5_140573	1	GH1		cellulose	Beta-glucosidase	1.36	59.3867	118.667	28.78	14.8967	237.087	171.367		1	1	1	1	1	1
An11g06080.Aspni5_208871	1	GH3		cellulose	Putative beta-glucosidase	8.05667	43.1833	85.97	130.57	100.903	170.7	155.083		0	1	1	1	1	1
An12g02220.Aspni5_54490	1	CBM1-GH6		cellulose	Putative cellulose 1,4-beta-cellobiosidase	8.82333	14.2467	29.3867	2954.36	3174.69	5459.5	6770.94		0	0	1	1	1	1
An12g02550.Aspni5_43785	1	CE1	FaeD	ferulate	Feruloyl esterase	6.25333	202.463	425.197	5157.65	3030.52	5161.87	3127.76		1	1	1	1	1	1
An12g04610.Aspni5_211595	1	GH61		cellulose	Putative endoglucanase IV	22.0733	141.703	963.403	413.263	197.977	5307.01	14140		0	1	1	1	1	1
An12g05010.Aspni5_211544	1	CE1	AxeA	xylan	Acetyl xylan esterase; XlnR regulated gene	7.62667	644.287	1477.6	4134.61	1632.77	7230.32	4141.54		1	1	1	1	1	1
An12g07500.Aspni5_42184	1	GH28	PgaX	pectin	Putative exopolygalacturonase X; predicted signal peptide secretion sequence	3.73667	84.5467	95.47	4.60333	4.46333	25.5933	15.2433		1	1	0	0	0	0
An14g01130.Aspni5_210947	1	PL4	RglA	pectin	Ortholog(s) have carbon-oxygen lyase activity, acting on polysaccharides activity and role in pectin catabolic process, sporocarp development involved in sexual reproduction	0.353333	231.7	588.9	5.86	3.33667	113.86	76.9867		1	1	1	1	1	1
An14g01770.Aspni5_210981	1	GH3		cellulose	Putative beta-glucosidase	3.57333	317.93	114.79	9.23	8.62	48.37	34.55		1	1	0	0	1	1
An14g02760.Aspni5_211053	1	GH12	EglA	cellulose	Putative secreted endoglucanase A; abundantly expressed on d-xylose; irreversibly inhibited by palladium ion; XlnR regulated	13.53	162.263	248.64	8179.6	7618.59	5445.16	4733.53		1	1	1	1	1	1
An14g04370.Aspni5_41815	1	PL1	PelA	pectin	Pectin lyase A, involved in degradation of pectins; predicted signal peptide secretion sequence; transcriptionally induced by galacturonic acid	2.59333	47.62	378.567	4.65667	4.58333	21.96	9.62667		1	1	0	0	1	0
An14g05800.Aspni5_56619	1	GH67	AguA	hemicellulose	Secreted alpha-glucuronidase; most highly expressed at the periphery of colonies; repressed by glucose and induced by xylose and arabinose; XlnR regulated	2	55.1367	81.7167	256.54	94.45	628.66	208.627		1	1	1	1	1	1
An15g02300.Aspni5_200605	1	GH54-CBM42	AbfB	hemicellulose	Alpha-arabinofuranosidase B, glycosyl hydrolase involved in degradation of plant cell wall polysaccharide L-arabinan; glycosylated; abundantly expressed on D-xylose	1.24	509.95	552.84	601.32	196.5	501.997	99.4		1	1	1	1	1	1
An15g03550.Aspni5_182100	1	GH43		pectin: arabinan	Has domain(s) with predicted hydrolase activity, hydrolyzing O-glycosyl compounds activity and role in carbohydrate metabolic process	2.50333	1088.55	1347.2	50.95	41.4267	312.72	547.74		1	1	1	1	1	1
An15g04550.Aspni5_183088	1	GH11		hemicellulose	Putative xylanase	5.30667	80.85	191.137	7997.16	5474.58	1557.66	743.31		1	1	1	1	1	1
An16g00540.Aspni5_53702	1	GH95		hemicellulose	Has domain(s) with predicted catalytic activity	0.186667	4.04667	16.32	132.493	63.38	56.3367	25.2167		1	1	1	1	1	1
An16g02760.Aspni5_184037	1	GH95		hemicellulose	Alpha-fucosidase	6.06667	37.59	69.6633	19.6233	12.77	69.5967	42.64		0	1	0	0	1	0
An17g00300.Aspni5_50997	1	GH3		hemicellulose	Bifunctional xylosidase-arabinosidase	2.96	44.1567	126.707	91.4667	65.4	234	237.787		1	1	1	1	1	1
An17g00520.Aspni5_129891	0	GH3		cellulose	Beta-glucosidase precursor	3.24333	50.8267	69.5267	52.95	155.25	277.743	533.273		1	1	1	1	1	1
An18g03570.Aspni5_56782	1	GH3	Bgl1	cellulose, galactoglucomannan	Beta-glucosidase; repressed by growth on starch and lactate	12.7967	1859.16	1055.17	213.77	236.377	1489.3	1061.29		1	1	1	1	1	1
An18g04100.Aspni5_202490	1	GH5-9	ExgA	hemicellulose	Putative exo-beta-1,3-glucanase; secreted glycoprotein precursor	17.1567	271.237	313.39	43.1	30.4233	103.74	177.54		1	1	0	0	0	1
An18g04800.Aspni5_42916	1	GH78		pectin	Has domain(s) with predicted catalytic activity, intramolecular lyase activity	1.58333	30.8833	61.0533	2.10667	1.36667	18.04	15.5433		1	1	0	0	1	1
An18g05940.Aspni5_187227	1	GH53	GalA	pectin	Endogalactanase	3.02	263.153	422.763	207.42	108.36	86.8667	28.5133		1	1	1	1	1	1

### Sheet: proteomics
Targetted proteomics results in Figure S3 are derived from the following proteins:
protein name	encoding gene
AbfA	An01g00330
XynB	An01g00780
XlnD	An01g09960
CbhB	An01g11660
XynA	An03g00940
EglC	An07g08950
CbhA	An07g09330
AA9	An12g04610
EglA	An14g02760
PelA	An14g04370
