## Supplemental Table 7 for "Succession of physiological stages hallmarks the transcriptomic response of fungus *Aspergillus niger* to lignocellulose"

### Sheet: Sheet1
Table S7. Primers used for qRT-PCR
gene name	identifyer	reference	Fw sequence	Rev sequence
GH5	An01g11670	46	CAGCGACTTTGCAGCCTTC	GCGCCGGTGTAGGAATTGC
cbhA	An07g09330	46	CCAGCAAGCCGGAACGCTCA	AACGCGCCGTTTAGCCCACA
gh61	An12g04610	46	TGGCTCGAGCTGCGAGACTG	CTCACTGCTGGCCCCATGCA
actA	An15g00560	34	TCCTGGGTCTGGAGAGCGGTG	CTGCATACGGTCGGAGATACCGGG
xynA	An03g00940	this study	CGAAGACTCCGGCCATTATC	GGGCAAAGTTGACCAGGTAG
sarA	An01g04040	34	GAGGATGAGCTGCGCCACCA	GACAGCCATCTGATACCTTCACCGT
xynB	An01g00780	this study	TCCTACGGCGACTACAAC	GGAAGCAGCATTGGTACG
